# Cerebellar deep brain stimulation as a dual-function therapeutic for restoring movement and sleep in dystonic mice

**DOI:** 10.1101/2023.10.30.564790

**Authors:** Luis E. Salazar Leon, Linda H. Kim, Roy V. Sillitoe

## Abstract

Dystonia arises with cerebellar dysfunction, which plays a key role in the emergence of multiple pathophysiological deficits that range from abnormal movements and postures to disrupted sleep. Current therapeutic interventions typically do not simultaneously address both the motor and non-motor (sleep-related) symptoms of dystonia, underscoring the necessity for a multi-functional therapeutic strategy. Deep brain stimulation (DBS) is effectively used to reduce motor symptoms in dystonia, with existing parallel evidence arguing for its potential to correct sleep disturbances. However, the simultaneous efficacy of DBS for improving sleep and motor dysfunction, specifically by targeting the cerebellum, remains underexplored. Here, we test the effect of cerebellar DBS in two genetic mouse models with dystonia that exhibit sleep defects— *Ptf1a^Cre^;Vglut2^fx/fx^*and *Pdx1^Cre^;Vglut2^fx/fx^*—which have overlapping cerebellar circuit miswiring defects but differing severity in motor phenotypes. By targeting DBS to the cerebellar fastigial and interposed nuclei, we modulated sleep dysfunction by enhancing sleep quality and timing in both models. This DBS paradigm improved wakefulness (decreased) and rapid eye movement (REM) sleep (increased) in both mutants. Additionally, the latency to reach REM sleep, a deficit observed in human dystonia patients, was reduced in both models. Cerebellar DBS also induced alterations in the electrocorticogram (ECoG) patterns that define sleep states. As expected, DBS reduced the severe dystonic twisting motor symptoms that are observed in the *Ptf1a^Cre^;Vglut2^fx/fx^* mutant mice. These findings highlight the potential for using cerebellar DBS to improve sleep and reduce motor dysfunction in dystonia and uncover its potential as a dual-effect *in vivo* therapeutic strategy.
