## Supplementary material for "Cerebellar deep brain stimulation as a dual-function therapeutic for restoring movement and sleep in dystonic mice": Figure 1 - source data 1

### Sheet: Panel G
group	mouse_id	total_error	dbs_day	id
cntrl	control1	0.02	0	1		ANOVA Table
cntrl	control1	0.02	1	2		Effect DFn DFd F p p<.05 ges
cntrl	control1	0.03	2	3		dbs_day 3 108 0.317 0.813 0.009
cntrl	control1	0.02	3	4
cntrl	control2	0.02	0	5
cntrl	control2	0.02	1	6
cntrl	control2	0.02	2	7		group	.y.	group1	group2	statistic	df	p	p.adj	p.adj.signif
cntrl	control2	0.02	3	8		cntrl	total_error	0	1	1	8	0.343	1	ns
cntrl	control3	0.01	0	9		cntrl	total_error	0	2	-0.801784	8	0.443	1	ns
cntrl	control3	0.01	1	10		cntrl	total_error	0	3	0.801784	8	0.443	1	ns
cntrl	control3	0.02	2	11		cntrl	total_error	1	2	-1.40556	8	0.193	1	ns
cntrl	control3	0.01	3	12		cntrl	total_error	1	3	0.428571	8	0.678	1	ns
cntrl	control4	0.01	0	13		cntrl	total_error	2	3	2.44949	8	0.037	0.221	ns
cntrl	control4	0.01	1	14		pdx	total_error	0	1	1	8	0.343	1	ns
cntrl	control4	0.01	2	15		pdx	total_error	0	2	0.428571	8	0.678	1	ns
cntrl	control4	0.01	3	16		pdx	total_error	0	3	0	8	1	1	ns
cntrl	control5	0.02	0	17		pdx	total_error	1	2	-8.21646e-17	8	1	1	ns
cntrl	control5	0.02	1	18		pdx	total_error	1	3	-0.361158	8	0.726	1	ns
cntrl	control5	0.03	2	19		pdx	total_error	2	3	-1	8	0.343	1	ns
cntrl	control5	0.02	3	20		ptf	total_error	0	1	1	8	0.343	1	ns
cntrl	control6	0.02	0	21		ptf	total_error	0	2	1.80907	8	0.104	0.624	ns
cntrl	control6	0.02	1	22		ptf	total_error	0	3	1.40556	8	0.193	1	ns
cntrl	control6	0.02	2	23		ptf	total_error	1	2	1	8	0.343	1	ns
cntrl	control6	0.02	3	24		ptf	total_error	1	3	0.361158	8	0.726	1	ns
cntrl	control7	0.02	0	25		ptf	total_error	2	3	-0.428571	8	0.678	1	ns
cntrl	control7	0.02	1	26
cntrl	control7	0.02	2	27
cntrl	control7	0.02	3	28
cntrl	control8	0.03	0	29
cntrl	control8	0.03	1	30
cntrl	control8	0.02	2	31
cntrl	control8	0.01	3	32
cntrl	control9	0.01	0	33
cntrl	control9	0.01	1	34
cntrl	control9	0.02	2	35
cntrl	control9	0.02	3	36
ptf	ptf1	0.02	0	41
ptf	ptf1	0.01	1	42
ptf	ptf1	0.01	2	43
ptf	ptf1	0.03	3	44
ptf	ptf2	0.01	0	45
ptf	ptf2	0.01	1	46
ptf	ptf2	0.01	2	47
ptf	ptf2	0.01	3	48
ptf	ptf3	0.01	0	49
ptf	ptf3	0.01	1	50
ptf	ptf3	0.01	2	51
ptf	ptf3	0.01	3	52
ptf	ptf4	0.02	0	53
ptf	ptf4	0.01	1	54
ptf	ptf4	0.01	2	55
ptf	ptf4	0.01	3	56
ptf	ptf5	0.02	0	57
ptf	ptf5	0.02	1	58
ptf	ptf5	0.02	2	59
ptf	ptf5	0.02	3	60
ptf	ptf6	0.03	0	61
ptf	ptf6	0.02	1	62
ptf	ptf6	0.02	2	63
ptf	ptf6	0.02	3	64
ptf	ptf7	0.03	0	65
ptf	ptf7	0.03	1	66
ptf	ptf7	0.02	2	67
ptf	ptf7	0.02	3	68
ptf	ptf8	0.01	0	69
ptf	ptf8	0.02	1	70
ptf	ptf8	0.01	2	71
ptf	ptf8	0.01	3	72
ptf	ptf9	0.02	0	73
ptf	ptf9	0.02	1	74
ptf	ptf9	0.03	2	75
ptf	ptf9	0.02	3	76
pdx	pdx1	0.03	0	81
pdx	pdx1	0.03	1	82
pdx	pdx1	0.03	2	83
pdx	pdx1	0.03	3	84
pdx	pdx2	0.01	0	85
pdx	pdx2	0.01	1	86
pdx	pdx2	0.01	2	87
pdx	pdx2	0.01	3	88
pdx	pdx3	0.02	0	89
pdx	pdx3	0.02	1	90
pdx	pdx3	0.01	2	91
pdx	pdx3	0.01	3	92
pdx	pdx4	0.01	0	93
pdx	pdx4	0.01	1	94
pdx	pdx4	0.01	2	95
pdx	pdx4	0.01	3	96
pdx	pdx5	0.02	0	97
pdx	pdx5	0.02	1	98
pdx	pdx5	0.02	2	99
pdx	pdx5	0.02	3	100
pdx	pdx6	0.02	0	101
pdx	pdx6	0.02	1	102
pdx	pdx6	0.02	2	103
pdx	pdx6	0.02	3	104
pdx	pdx7	0.03	0	105
pdx	pdx7	0.03	1	106
pdx	pdx7	0.02	2	107
pdx	pdx7	0.02	3	108
pdx	pdx8	0.01	0	109
pdx	pdx8	0.01	1	110
pdx	pdx8	0.02	2	111
pdx	pdx8	0.03	3	112
pdx	pdx9	0.03	0	113
pdx	pdx9	0.02	1	114
pdx	pdx9	0.02	2	115
pdx	pdx9	0.02	3	116
